# Proximity labeling reveals ZFP36L1 as a central hub for post-transcriptional regulation networks in T cells

**DOI:** 10.1101/2025.07.25.666749

**Authors:** Anouk P. Jurgens, Branka Popović, Floris P.J. van Alphen, Leyma Wardak, Antonia Bradarić, Sander Engels, Carmen van der Zwaan, Maartje van den Biggelaar, Arie J. Hoogendijk, Julien Béthune, Monika C. Wolkers

**Affiliations:** Sanquin Blood Supply Foundation, Department of Research, T cell differentiation lab, Plesmanlaan 125, 1066 CX Amsterdam, The Netherlands; Sanquin Blood Supply Foundation, Department of Research, Bleeding & Hemostasis, Plesmanlaan 125, Amsterdam, The Netherlands; Amsterdam UMC, University of Amsterdam, Landsteiner Laboratory, Amsterdam Institute for Infection & Immunity and Cancer Center Amsterdam, Meibergdreef 9, 1105 AZ Amsterdam, The Netherlands; Oncode Institute, Utrecht, The Netherlands; Department of Biotechnology, HAW Hamburg, Germany

**Keywords:** UltraID, T cell, RNA binding protein, post-transcriptional regulation

## Abstract

Effective T cell responses against pathogens require a rapid yet tightly controlled remodeling of the proteome, and RNA binding proteins (RBPs) are key in this process. For instance, the RBP ZFP36L1 prevents excessive protein production and thereby limits immunopathology. ZFP36L1 is primarily known to mediate mRNA decay, but it can also regulate other processes. How its mode of action relates to its interaction partners is, however, not well-understood. Here, we mapped the ZFP36L1 interactome in primary human T cells. Using proximity labeling, we identified known and new interactors that regulate 3’UTR-mediated RNA degradation, deadenylation, stress granule/p-body formation, as well as 5’UTR-mediated translation repression and mRNA decapping. Snapshot analysis uncovered the ZFP36L1 interactome dynamics and RNA (in)dependency throughout T cell activation. Intriguingly, proximity labeling also uncovered regulators of ZFP36L1 protein expression: This included the helicase UPF1, which not only interacts with ZFP36L1 protein but also promotes its protein expression. Altogether, this comprehensive interactome map underlines the versatility of interactions with ZFP36L1 and their possible role in cellular function.
