## Supplemental Table 12 for "Proximity labeling reveals ZFP36L1 as a central hub for post-transcriptional regulation networks in T cells"

### Sheet: Sheet1
Genenames	UID	names	cor	p_val	p_adj
MAPRE1	UID2295	shape_1 L1 _no RNAse	0.949113	1.01885e-24	6.16757e-23
CASC3	UID156	shape_1 L1 _no RNAse	0.885613	6.26005e-17	1.04289e-15
MED12	UID3238	shape_1 L1 _no RNAse	0.863673	2.77162e-15	3.73253e-14
MED24	UID353	shape_1 L1 _no RNAse	0.862923	3.11769e-15	4.18016e-14
MED20	UID3905	shape_1 L1 _no RNAse	0.857111	7.58926e-15	9.66682e-14
MED15	UID3479	shape_1 L1 _no RNAse	0.856816	7.93086e-15	1.006e-13
RBM42	UID3640	shape_1 L1 _no RNAse	0.856167	8.73718e-15	1.09916e-13
RECQL	UID1372	shape_1 L1 _no RNAse	0.84612	3.68491e-14	4.25889e-13
MED10	UID3644	shape_1 L1 _no RNAse	0.836622	1.31151e-13	1.41922e-12
MED1	UID2291	shape_1 L1 _no RNAse	0.829446	3.24787e-13	3.28766e-12
PRPF31	UID3134	shape_1 L1 _no RNAse	0.822924	7.14465e-13	6.89109e-12
RPP38	UID1756	shape_1 L1 _no RNAse	0.820361	9.6545e-13	9.1092e-12
MED14	UID257	shape_1 L1 _no RNAse	0.81902	1.12801e-12	1.05132e-11
MED4	UID3990	shape_1 L1 _no RNAse	0.818151	1.24695e-12	1.15164e-11
SPATA5	UID2972	shape_1 L1 _no RNAse	0.814321	1.92695e-12	1.73767e-11
HTATSF1	UID234	shape_1 L1 _no RNAse	0.812745	2.29842e-12	2.04252e-11
INTS6	UID4363	shape_1 L1 _no RNAse	0.804382	5.70016e-12	4.90856e-11
MED11	UID4180	shape_1 L1 _no RNAse	0.802317	7.0859e-12	5.96738e-11
HAUS5	UID439	shape_1 L1 _no RNAse	0.800457	8.60147e-12	7.19417e-11
INTS9	UID4076	shape_1 L1 _no RNAse	0.786652	3.41149e-11	2.62033e-10
SEC22B	UID340	shape_1 L1 _no RNAse	0.78333	4.68203e-11	3.52103e-10
INTS5	UID2607	shape_1 L1 _no RNAse	0.782767	4.93716e-11	3.70378e-10
PRPF3	UID208	shape_1 L1 _no RNAse	0.781536	5.542e-11	4.14227e-10
SART1	UID198	shape_1 L1 _no RNAse	0.780592	6.05247e-11	4.50729e-10
INTS1	UID2912	shape_1 L1 _no RNAse	0.775615	9.56403e-11	6.91188e-10
STOML2	UID4336	shape_1 L1 _no RNAse	0.775507	9.65803e-11	6.97157e-10
UPF1	UID3221	shape_1 L1 _no RNAse	0.775234	9.90022e-11	7.12956e-10
INTS2	UID3783	shape_1 L1 _no RNAse	0.774207	1.08619e-10	7.79459e-10
INTS7	UID4082	shape_1 L1 _no RNAse	0.774085	1.09822e-10	7.86246e-10
PPP2R1A	UID1172	shape_1 L1 _no RNAse	0.773921	1.11455e-10	7.97e-10
PRPF4	UID192	shape_1 L1 _no RNAse	0.773815	1.12527e-10	8.02791e-10
PSIP1	UID355	shape_1 L1 _no RNAse	0.773481	1.15958e-10	8.24381e-10
YIPF5	UID3247	shape_1 L1 _no RNAse	0.773073	1.20274e-10	8.51109e-10
MED16	UID4493	shape_1 L1 _no RNAse	0.772699	1.24373e-10	8.79094e-10
INTS13	UID4088	shape_1 L1 _no RNAse	0.771706	1.35891e-10	9.54983e-10
INTS10	UID4093	shape_1 L1 _no RNAse	0.771524	1.3811e-10	9.67241e-10
MED8	UID3350	shape_1 L1 _no RNAse	0.770768	1.47682e-10	1.02605e-09
INTS8	UID2685	shape_1 L1 _no RNAse	0.768157	1.85824e-10	1.27942e-09
PRKRA	UID371	shape_1 L1 _no RNAse	0.76796	1.89054e-10	1.29874e-09
MED23	UID4382	shape_1 L1 _no RNAse	0.766898	2.07373e-10	1.41663e-09
YBX1	UID1743	shape_1 L1 _no RNAse	0.764888	2.4672e-10	1.68165e-09
MED7	UID218	shape_1 L1 _no RNAse	0.763642	2.74547e-10	1.8507e-09
PTPN1	UID958	shape_1 L1 _no RNAse	0.757904	4.45363e-10	2.94373e-09
C7orf26	UID3433	shape_1 L1 _no RNAse	0.757085	4.76672e-10	3.13037e-09
INTS14	UID3508	shape_1 L1 _no RNAse	0.756246	5.10905e-10	3.3444e-09
ARL6IP5	UID403	shape_1 L1 _no RNAse	0.755636	5.37258e-10	3.50212e-09
MED21	UID2050	shape_1 L1 _no RNAse	0.755377	5.48802e-10	3.56955e-09
NABP1	UID3266	shape_1 L1 _no RNAse	0.754847	5.73197e-10	3.7203e-09
MED22	UID2275	shape_1 L1 _no RNAse	0.754235	6.02624e-10	3.90301e-09
SRP14	UID1281	shape_1 L1 _no RNAse	0.751767	7.36405e-10	4.72939e-09
INIP	UID4031	shape_1 L1 _no RNAse	0.750196	8.35692e-10	5.31125e-09
UPF2	UID3926	shape_1 L1 _no RNAse	0.748102	9.87639e-10	6.18691e-09
MED31	UID4526	shape_1 L1 _no RNAse	0.744188	1.34376e-09	8.28197e-09
SLC4A1AP	UID3695	shape_1 L1 _no RNAse	0.742356	1.54915e-09	9.49049e-09
MED9	UID4103	shape_1 L1 _no RNAse	0.742182	1.57018e-09	9.60969e-09
INTS3	UID2538	shape_1 L1 _no RNAse	0.741124	1.70358e-09	1.04053e-08
PABPN1	UID2767	shape_1 L1 _no RNAse	0.739385	1.94631e-09	1.1747e-08
INTS11	UID2485	shape_1 L1 _no RNAse	0.737368	2.2684e-09	1.3597e-08
ARHGAP17	UID2540	shape_1 L1 _no RNAse	0.735489	2.61301e-09	1.54656e-08
LUZP1	UID2781	shape_1 L1 _no RNAse	0.732845	3.18217e-09	1.85824e-08
USP39	UID2410	shape_1 L1 _no RNAse	0.732376	3.29465e-09	1.92026e-08
ELOB	UID2256	shape_1 L1 _no RNAse	0.731706	3.46164e-09	2.00992e-08
ANAPC7	UID4331	shape_1 L1 _no RNAse	0.727277	4.78287e-09	2.72276e-08
INTS4	UID3375	shape_1 L1 _no RNAse	0.724474	5.85039e-09	3.29975e-08
CCPG1	UID4376	shape_1 L1 _no RNAse	0.72345	6.29292e-09	3.53305e-08
C7orf50	UID3603	shape_1 L1 _no RNAse	0.722815	6.58317e-09	3.68923e-08
NABP2	UID3582	shape_1 L1 _no RNAse	0.722757	6.61018e-09	3.70097e-08
POLR2A	UID1080	shape_1 L1 _no RNAse	0.721845	7.05097e-09	3.92534e-08
SRP9	UID1429	shape_1 L1 _no RNAse	0.718108	9.16114e-09	5.03245e-08
CHAF1B	UID1992	shape_1 L1 _no RNAse	0.717319	9.67615e-09	5.29159e-08
ELOC	UID2255	shape_1 L1 _no RNAse	0.716981	9.90555e-09	5.40737e-08
RAD50	UID3216	shape_1 L1 _no RNAse	0.714521	1.17323e-08	6.34788e-08
SACM1L	UID4051	shape_1 L1 _no RNAse	0.714335	1.18825e-08	6.41215e-08
PGRMC1	UID52	shape_1 L1 _no RNAse	0.7134	1.2666e-08	6.82291e-08
LSM2	UID4505	shape_1 L1 _no RNAse	0.711858	1.40635e-08	7.54909e-08
MRE11	UID1465	shape_1 L1 _no RNAse	0.711725	1.41911e-08	7.60424e-08
BCAP31	UID1499	shape_1 L1 _no RNAse	0.708993	1.70533e-08	9.02718e-08
POLR2H	UID1523	shape_1 L1 _no RNAse	0.708626	1.74769e-08	9.23541e-08
RDH11	UID3058	shape_1 L1 _no RNAse	0.708594	1.75144e-08	9.24723e-08
CDC23	UID4330	shape_1 L1 _no RNAse	0.700972	2.89052e-08	1.48509e-07
YME1L1	UID3518	shape_1 L1 _no RNAse	0.700382	3.00292e-08	1.53896e-07
GOLGA2	UID1913	shape_1 L1 _no RNAse	0.700203	3.03784e-08	1.55425e-07
NBN	UID304	shape_1 L1 _no RNAse	0.699477	3.18326e-08	1.62458e-07
POLR2B	UID1186	shape_1 L1 _no RNAse	0.698905	3.30235e-08	1.67975e-07
MED29	UID4125	shape_1 L1 _no RNAse	0.695802	4.02505e-08	2.02711e-07
MED6	UID373	shape_1 L1 _no RNAse	0.694296	4.42663e-08	2.21476e-07
EMC9	UID4521	shape_1 L1 _no RNAse	0.694062	4.49234e-08	2.2458e-07
CPSF1	UID1936	shape_1 L1 _no RNAse	0.692808	4.86042e-08	2.41206e-07
PABPC1	UID838	shape_1 L1 _no RNAse	0.691666	5.21988e-08	2.5779e-07
EMC1	UID2945	shape_1 L1 _no RNAse	0.689629	5.92345e-08	2.89034e-07
MED26	UID485	shape_1 L1 _no RNAse	0.687266	6.85065e-08	3.3163e-07
CPSF4	UID506	shape_1 L1 _no RNAse	0.687228	6.86651e-08	3.32135e-07
NCBP1	UID1926	shape_1 L1 _no RNAse	0.686146	7.33597e-08	3.53723e-07
SNX19	UID3163	shape_1 L1 _no RNAse	0.685879	7.45615e-08	3.59235e-07
TMEM33	UID1605	shape_1 L1 _no RNAse	0.685273	7.73612e-08	3.71845e-07
MED28	UID3804	shape_1 L1 _no RNAse	0.684626	8.04606e-08	3.8553e-07
RNGTT	UID305	shape_1 L1 _no RNAse	0.683971	8.37164e-08	3.99564e-07
ATL3	UID2546	shape_1 L1 _no RNAse	0.683415	8.65748e-08	4.11921e-07
NECAP1	UID2986	shape_1 L1 _no RNAse	0.683388	8.67192e-08	4.12287e-07
FLII	UID1981	shape_1 L1 _no RNAse	0.682496	9.15051e-08	4.33692e-07
POLR2E	UID983	shape_1 L1 _no RNAse	0.679932	1.06667e-07	5.00894e-07
CINP	UID3686	shape_1 L1 _no RNAse	0.679609	1.08741e-07	5.10239e-07
REEP5	UID1816	shape_1 L1 _no RNAse	0.677879	1.20477e-07	5.61859e-07
ACADM	UID830	shape_1 L1 _no RNAse	0.677523	1.23031e-07	5.72896e-07
DHRS7	UID4512	shape_1 L1 _no RNAse	0.677467	1.23437e-07	5.7435e-07
ACSL5	UID4374	shape_1 L1 _no RNAse	0.676465	1.30934e-07	6.07618e-07
BNIP1	UID1974	shape_1 L1 _no RNAse	0.676459	1.30985e-07	6.07618e-07
NFKB1	UID994	shape_1 L1 _no RNAse	0.675919	1.35203e-07	6.26236e-07
LRRFIP1	UID2374	shape_1 L1 _no RNAse	0.675699	1.3695e-07	6.33847e-07
COMT	UID1029	shape_1 L1 _no RNAse	0.675125	1.41632e-07	6.54526e-07
WDR33	UID3756	shape_1 L1 _no RNAse	0.67386	1.52462e-07	7.03511e-07
MCTP2	UID2548	shape_1 L1 _no RNAse	0.673685	1.54022e-07	7.09104e-07
RBBP4	UID1925	shape_1 L1 _no RNAse	0.672943	1.60798e-07	7.38633e-07
ALG5	UID4611	shape_1 L1 _no RNAse	0.671974	1.70067e-07	7.79414e-07
GTSE1	UID4155	shape_1 L1 _no RNAse	0.671962	1.70186e-07	7.79414e-07
TMEM167A	UID3054	shape_1 L1 _no RNAse	0.671415	1.75643e-07	8.02601e-07
SLC27A2	UID125	shape_1 L1 _no RNAse	0.671397	1.75822e-07	8.02818e-07
GOSR2	UID99	shape_1 L1 _no RNAse	0.670846	1.81484e-07	8.25592e-07
EIF2S3	UID1314	shape_1 L1 _no RNAse	0.670738	1.82612e-07	8.30104e-07
RETREG2	UID2983	shape_1 L1 _no RNAse	0.670029	1.90197e-07	8.61379e-07
VAPB	UID472	shape_1 L1 _no RNAse	0.66914	2.00124e-07	9.04328e-07
ANAPC1	UID3800	shape_1 L1 _no RNAse	0.668295	2.09994e-07	9.4474e-07
TOP2B	UID1856	shape_1 L1 _no RNAse	0.667897	2.148e-07	9.6282e-07
VAPA	UID4184	shape_1 L1 _no RNAse	0.666104	2.37775e-07	1.05882e-06
CPSF2	UID4211	shape_1 L1 _no RNAse	0.665899	2.40539e-07	1.07035e-06
NFKBIA	UID1097	shape_1 L1 _no RNAse	0.665619	2.44368e-07	1.0858e-06
KDSR	UID1886	shape_1 L1 _no RNAse	0.66511	2.51462e-07	1.11428e-06
SEC13	UID1588	shape_1 L1 _no RNAse	0.664566	2.5927e-07	1.14702e-06
LNPK	UID3754	shape_1 L1 _no RNAse	0.663961	2.68213e-07	1.18315e-06
FIP1L1	UID2634	shape_1 L1 _no RNAse	0.66371	2.72004e-07	1.19815e-06
SNX13	UID4598	shape_1 L1 _no RNAse	0.663537	2.74663e-07	1.20899e-06
EIF4G1	UID1870	shape_1 L1 _no RNAse	0.662102	2.97535e-07	1.30031e-06
WDR59	UID2620	shape_1 L1 _no RNAse	0.660545	3.2436e-07	1.40648e-06
SLFN5	UID1920	shape_1 L1 _no RNAse	0.660345	3.27971e-07	1.42113e-06
CHD7	UID4206	shape_1 L1 _no RNAse	0.660193	3.30731e-07	1.43207e-06
ESYT1	UID3625	shape_1 L1 _no RNAse	0.658043	3.72249e-07	1.60503e-06
SEH1L	UID3319	shape_1 L1 _no RNAse	0.657996	3.73209e-07	1.60803e-06
PGRMC2	UID150	shape_1 L1 _no RNAse	0.656563	4.03592e-07	1.73162e-06
MED27	UID2595	shape_1 L1 _no RNAse	0.656307	4.09271e-07	1.7523e-06
SMARCA5	UID258	shape_1 L1 _no RNAse	0.656314	4.091e-07	1.7523e-06
HMGXB4	UID4277	shape_1 L1 _no RNAse	0.656285	4.09751e-07	1.75313e-06
RPL10A	UID1720	shape_1 L1 _no RNAse	0.656014	4.15848e-07	1.77673e-06
UHRF1BP1	UID2545	shape_1 L1 _no RNAse	0.655753	4.21768e-07	1.80076e-06
PALB2	UID2813	shape_1 L1 _no RNAse	0.655615	4.24947e-07	1.81307e-06
CDC16	UID1979	shape_1 L1 _no RNAse	0.65511	4.36756e-07	1.86086e-06
MED17	UID4077	shape_1 L1 _no RNAse	0.654704	4.46453e-07	1.8982e-06
ATP13A1	UID3962	shape_1 L1 _no RNAse	0.653727	4.70635e-07	1.99133e-06
MIOS	UID4127	shape_1 L1 _no RNAse	0.652909	4.91826e-07	2.07667e-06
RETSAT	UID2576	shape_1 L1 _no RNAse	0.652026	5.15708e-07	2.17152e-06
SIN3A	UID3506	shape_1 L1 _no RNAse	0.651703	5.24711e-07	2.2079e-06
LRRC8C	UID3071	shape_1 L1 _no RNAse	0.650931	5.46798e-07	2.29295e-06
HSD17B12	UID2408	shape_1 L1 _no RNAse	0.650405	5.62354e-07	2.35496e-06
NEDD1	UID3029	shape_1 L1 _no RNAse	0.649935	5.766e-07	2.40802e-06
UPF3A	UID3803	shape_1 L1 _no RNAse	0.649836	5.79632e-07	2.41737e-06
POLR2K	UID1553	shape_1 L1 _no RNAse	0.649107	6.0251e-07	2.50595e-06
CNEP1R1	UID2957	shape_1 L1 _no RNAse	0.648921	6.08473e-07	2.52731e-06
ZBTB25	UID1073	shape_1 L1 _no RNAse	0.648167	6.33205e-07	2.62113e-06
MMGT1	UID2928	shape_1 L1 _no RNAse	0.646178	7.03101e-07	2.89674e-06
ESYT2	UID6	shape_1 L1 _no RNAse	0.645817	7.16531e-07	2.94809e-06
POLR2I	UID1276	shape_1 L1 _no RNAse	0.645418	7.31656e-07	3.00023e-06
SMNDC1	UID407	shape_1 L1 _no RNAse	0.645195	7.40247e-07	3.03342e-06
PCGF5	UID2756	shape_1 L1 _no RNAse	0.64408	7.84542e-07	3.20849e-06
OSBPL3	UID3846	shape_1 L1 _no RNAse	0.642105	8.69161e-07	3.5427e-06
EMC3	UID4182	shape_1 L1 _no RNAse	0.641397	9.01512e-07	3.66479e-06
FBRS	UID3922	shape_1 L1 _no RNAse	0.641012	9.19571e-07	3.72829e-06
EMC7	UID3979	shape_1 L1 _no RNAse	0.639658	9.85793e-07	3.97568e-06
RETREG3	UID2787	shape_1 L1 _no RNAse	0.638514	1.04514e-06	4.19014e-06
THEM6	UID3108	shape_1 L1 _no RNAse	0.63836	1.0534e-06	4.21774e-06
FBXO45	UID790	shape_1 L1 _no RNAse	0.638273	1.05807e-06	4.23366e-06
CLP1	UID3233	shape_1 L1 _no RNAse	0.638042	1.07062e-06	4.28109e-06
SYMPK	UID3204	shape_1 L1 _no RNAse	0.637369	1.10789e-06	4.42433e-06
ILVBL	UID9	shape_1 L1 _no RNAse	0.636575	1.15342e-06	4.59712e-06
STIL	UID2271	shape_1 L1 _no RNAse	0.636514	1.15698e-06	4.60831e-06
ATL1	UID3139	shape_1 L1 _no RNAse	0.636272	1.17124e-06	4.65299e-06
ATL2	UID3024	shape_1 L1 _no RNAse	0.635824	1.19808e-06	4.75343e-06
TMEM245	UID3824	shape_1 L1 _no RNAse	0.635701	1.20557e-06	4.78005e-06
NCBP2	UID1519	shape_1 L1 _no RNAse	0.635613	1.21093e-06	4.79201e-06
MED30	UID3373	shape_1 L1 _no RNAse	0.634104	1.30652e-06	5.14696e-06
HMOX2	UID1179	shape_1 L1 _no RNAse	0.633243	1.3642e-06	5.36037e-06
SKP1	UID1737	shape_1 L1 _no RNAse	0.632982	1.38211e-06	5.42027e-06
POLR2C	UID982	shape_1 L1 _no RNAse	0.632889	1.38854e-06	5.442e-06
EMC4	UID2437	shape_1 L1 _no RNAse	0.632701	1.40163e-06	5.48979e-06
WDR11	UID3732	shape_1 L1 _no RNAse	0.632546	1.41252e-06	5.52891e-06
MTF2	UID4550	shape_1 L1 _no RNAse	0.632465	1.41829e-06	5.54438e-06
LEO1	UID3114	shape_1 L1 _no RNAse	0.631246	1.50707e-06	5.86895e-06
MYCBP2	UID374	shape_1 L1 _no RNAse	0.630556	1.55957e-06	6.06181e-06
ZC3H11A	UID315	shape_1 L1 _no RNAse	0.629914	1.61003e-06	6.24205e-06
ZMAT5	UID4258	shape_1 L1 _no RNAse	0.629697	1.6274e-06	6.29343e-06
MAP4	UID1128	shape_1 L1 _no RNAse	0.628735	1.70653e-06	6.5828e-06
DHRS13	UID2644	shape_1 L1 _no RNAse	0.628445	1.73105e-06	6.66895e-06
PCF11	UID436	shape_1 L1 _no RNAse	0.627774	1.78908e-06	6.87088e-06
ZBTB2	UID2940	shape_1 L1 _no RNAse	0.627246	1.83607e-06	7.02485e-06
ATP2A2	UID932	shape_1 L1 _no RNAse	0.626517	1.90274e-06	7.26631e-06
RAE1	UID1763	shape_1 L1 _no RNAse	0.626085	1.9434e-06	7.41231e-06
FZR1	UID4397	shape_1 L1 _no RNAse	0.625909	1.96007e-06	7.47125e-06
WDR24	UID3491	shape_1 L1 _no RNAse	0.624865	2.06239e-06	7.84657e-06
DERL1	UID3658	shape_1 L1 _no RNAse	0.623553	2.19783e-06	8.33593e-06
ZFYVE27	UID2472	shape_1 L1 _no RNAse	0.623199	2.23582e-06	8.46426e-06
BAG3	UID520	shape_1 L1 _no RNAse	0.623098	2.24674e-06	8.49898e-06
REEP3	UID2575	shape_1 L1 _no RNAse	0.623088	2.24777e-06	8.49898e-06
PRDX3	UID1165	shape_2 L1 All	0.994012	6.93679e-46	4.24115e-42
BAP18	UID2864	shape_2 L1 All	0.992759	5.4232e-44	1.65787e-40
GID8	UID4110	shape_2 L1 All	0.98929	4.24401e-40	8.6493e-37
ESYT2	UID6	shape_2 L1 All	0.988877	1.0084e-39	1.54134e-36
RNF185	UID3357	shape_2 L1 All	0.983981	4.21662e-36	3.22255e-33
RANBP9	UID3494	shape_2 L1 All	0.983153	1.33261e-35	8.14759e-33
WDR11	UID3732	shape_2 L1 All	0.9821	5.3103e-35	2.90489e-32
WDR26	UID3876	shape_2 L1 All	0.981986	6.1375e-35	2.90489e-32
AMFR	UID4359	shape_2 L1 All	0.981048	1.95348e-34	8.53112e-32
LRRFIP1	UID2374	shape_2 L1 All	0.979981	6.8051e-34	2.77376e-31
IGKV4-1	UID685	shape_2 L1 All	0.978081	5.36758e-33	1.93044e-30
ATL3	UID2546	shape_2 L1 All	0.977531	9.43835e-33	3.20589e-30
ARMC8	UID2829	shape_2 L1 All	0.977058	1.51714e-32	4.882e-30
FRYL	UID437	shape_2 L1 All	0.975957	4.40652e-32	1.34707e-29
C6orf120	UID2735	shape_2 L1 All	0.975767	5.26989e-32	1.53429e-29
GLOD4	UID3945	shape_2 L1 All	0.97521	8.82936e-32	2.45376e-29
ATP13A1	UID3962	shape_2 L1 All	0.974696	1.40875e-31	3.74484e-29
GFOD2	UID2377	shape_2 L1 All	0.974475	1.71611e-31	4.19691e-29
SNRPA1	UID779	shape_2 L1 All	0.973878	2.90322e-31	6.70219e-29
OSBPL3	UID3846	shape_2 L1 All	0.973272	4.88659e-31	9.95886e-29
FLII	UID1981	shape_2 L1 All	0.972871	6.8551e-31	1.30975e-28
RUVBL2	UID4444	shape_2 L1 All	0.972109	1.28594e-30	2.38249e-28
ESYT1	UID3625	shape_2 L1 All	0.972029	1.37224e-30	2.46762e-28
GID4	UID2837	shape_2 L1 All	0.97134	2.38314e-30	4.16301e-28
DDX47	UID3789	shape_2 L1 All	0.97105	2.99477e-30	5.08612e-28
PGAM5	UID3374	shape_2 L1 All	0.970824	3.57406e-30	5.90589e-28
VAPA	UID4184	shape_2 L1 All	0.969658	8.69162e-30	1.39844e-27
RUVBL1	UID4451	shape_2 L1 All	0.968383	2.20944e-29	3.46372e-27
VAPB	UID472	shape_2 L1 All	0.9678	3.34299e-29	5.10976e-27
RANBP10	UID2648	shape_2 L1 All	0.967178	5.1545e-29	7.32897e-27
BAG3	UID520	shape_2 L1 All	0.966833	6.53496e-29	9.08062e-27
HMGXB4	UID4277	shape_2 L1 All	0.966108	1.06578e-28	1.44804e-26
PLPP1	UID85	shape_2 L1 All	0.965559	1.5337e-28	2.03848e-26
NEDD1	UID3029	shape_2 L1 All	0.965206	1.931e-28	2.45962e-26
DHRS7	UID4512	shape_2 L1 All	0.96432	3.41171e-28	4.01139e-26
ERLIN1	UID356	shape_2 L1 All	0.963804	4.72076e-28	5.4458e-26
MCTP2	UID2548	shape_2 L1 All	0.961085	2.42547e-27	2.69625e-25
SNRPD2	UID1691	shape_2 L1 All	0.959988	4.5426e-27	4.70736e-25
RELA	UID1867	shape_2 L1 All	0.958941	8.13689e-27	8.29149e-25
ZNF687	UID2906	shape_2 L1 All	0.958849	8.55939e-27	8.57904e-25
RDH11	UID3058	shape_2 L1 All	0.958695	9.31183e-27	9.07988e-25
ARL6IP1	UID2214	shape_2 L1 All	0.958053	1.31849e-26	1.24019e-24
NLRX1	UID2776	shape_2 L1 All	0.957806	1.50539e-26	1.39454e-24
SNRPD1	UID1690	shape_2 L1 All	0.956913	2.41364e-26	2.20253e-24
SNRPB2	UID745	shape_2 L1 All	0.956156	3.57389e-26	3.21334e-24
MIOS	UID4127	shape_2 L1 All	0.955243	5.68378e-26	5.00733e-24
MUS81	UID3447	shape_2 L1 All	0.955226	5.73296e-26	5.00733e-24
YPEL5	UID1699	shape_2 L1 All	0.955113	6.06718e-26	5.22461e-24
ACSL5	UID4374	shape_2 L1 All	0.954998	6.42757e-26	5.45808e-24
PODXL	UID81	shape_2 L1 All	0.954516	8.17116e-26	6.75115e-24
TMUB1	UID3682	shape_2 L1 All	0.9544	8.65149e-26	7.0527e-24
REEP3	UID2575	shape_2 L1 All	0.953508	1.3376e-25	1.0352e-23
LNPK	UID3754	shape_2 L1 All	0.953066	1.6551e-25	1.24277e-23
NFKBIE	UID46	shape_2 L1 All	0.953052	1.66678e-25	1.24277e-23
ZMYND8	UID4387	shape_2 L1 All	0.952942	1.75616e-25	1.27823e-23
MAEA	UID2705	shape_2 L1 All	0.952764	1.91198e-25	1.37527e-23
ZNF639	UID4313	shape_2 L1 All	0.952514	2.15301e-25	1.53064e-23
REEP4	UID3865	shape_2 L1 All	0.952321	2.35844e-25	1.63858e-23
LAP3	UID1145	shape_2 L1 All	0.952068	2.65719e-25	1.8254e-23
C8orf33	UID3878	shape_2 L1 All	0.951879	2.90243e-25	1.97172e-23
GTF3C4	UID4352	shape_2 L1 All	0.950847	4.67561e-25	3.10724e-23
ARL6IP5	UID403	shape_2 L1 All	0.950777	4.82936e-25	3.17491e-23
ZBTB25	UID1073	shape_2 L1 All	0.950739	4.91182e-25	3.19478e-23
SNRPF	UID1688	shape_2 L1 All	0.949973	6.94926e-25	4.42581e-23
SKP1	UID1737	shape_2 L1 All	0.94958	8.28358e-25	5.16794e-23
TMUB2	UID2682	shape_2 L1 All	0.949595	8.22911e-25	5.16794e-23
RETREG1	UID3866	shape_2 L1 All	0.949526	8.48447e-25	5.1874e-23
ZNF7	UID942	shape_2 L1 All	0.94893	1.10438e-24	6.61977e-23
NBN	UID304	shape_2 L1 All	0.948808	1.16512e-24	6.91604e-23
SACM1L	UID4051	shape_2 L1 All	0.948623	1.26359e-24	7.42844e-23
TMEM245	UID3824	shape_2 L1 All	0.948451	1.36168e-24	7.85405e-23
SLC27A2	UID125	shape_2 L1 All	0.948346	1.42538e-24	8.14465e-23
EIF3F	UID58	shape_2 L1 All	0.947799	1.80584e-24	1.02231e-22
FBXO45	UID790	shape_2 L1 All	0.947726	1.86298e-24	1.04498e-22
MRE11	UID1465	shape_2 L1 All	0.947351	2.18734e-24	1.21577e-22
ETV6	UID1317	shape_2 L1 All	0.947074	2.46023e-24	1.35512e-22
MLH3	UID4286	shape_2 L1 All	0.947048	2.48756e-24	1.35794e-22
COMT	UID1029	shape_2 L1 All	0.946719	2.8577e-24	1.54619e-22
RNF170	UID3402	shape_2 L1 All	0.946574	3.0379e-24	1.62927e-22
EMC10	UID2496	shape_2 L1 All	0.946504	3.12841e-24	1.66323e-22
EIF3G	UID393	shape_2 L1 All	0.946448	3.20293e-24	1.68816e-22
EMC3	UID4182	shape_2 L1 All	0.946082	3.73057e-24	1.94946e-22
GFOD1	UID4126	shape_2 L1 All	0.946008	3.84665e-24	1.99309e-22
EIF3I	UID2026	shape_2 L1 All	0.945957	3.92896e-24	2.01862e-22
SEH1L	UID3319	shape_2 L1 All	0.945917	3.9957e-24	2.03581e-22
NFKBIB	UID2293	shape_2 L1 All	0.945815	4.16823e-24	2.10616e-22
RAD50	UID3216	shape_2 L1 All	0.94578	4.22803e-24	2.11887e-22
EIF3B	UID1592	shape_2 L1 All	0.945228	5.30535e-24	2.61588e-22
PRKRIP1	UID3892	shape_2 L1 All	0.944843	6.20727e-24	3.0361e-22
MYCBP2	UID374	shape_2 L1 All	0.94455	6.99027e-24	3.39194e-22
EIF3A	UID2114	shape_2 L1 All	0.944349	7.5802e-24	3.62073e-22
RMND5A	UID3891	shape_2 L1 All	0.944235	7.9351e-24	3.76087e-22
GRWD1	UID3584	shape_2 L1 All	0.944137	8.25497e-24	3.88237e-22
BCAP31	UID1499	shape_2 L1 All	0.943089	1.25148e-23	5.75304e-22
GTF3C1	UID1943	shape_2 L1 All	0.942636	1.49455e-23	6.81914e-22
CNST	UID2622	shape_2 L1 All	0.942116	1.82844e-23	8.21993e-22
YME1L1	UID3518	shape_2 L1 All	0.94184	2.03419e-23	9.07814e-22
CSNK2A2	UID991	shape_2 L1 All	0.941795	2.06987e-23	9.17041e-22
RETREG3	UID2787	shape_2 L1 All	0.941316	2.48563e-23	1.09332e-21
SERBP1	UID2984	shape_2 L1 All	0.941218	2.58054e-23	1.12696e-21
INTS13	UID4088	shape_2 L1 All	0.94114	2.65825e-23	1.15266e-21
CARM1	UID2802	shape_2 L1 All	0.940337	3.59862e-23	1.54165e-21
HSD17B12	UID2408	shape_2 L1 All	0.940332	3.60575e-23	1.54165e-21
RRM2	UID1194	shape_2 L1 All	0.940275	3.68314e-23	1.5638e-21
WDR59	UID2620	shape_2 L1 All	0.939553	4.81782e-23	2.00382e-21
CSNK2B	UID1745	shape_2 L1 All	0.939445	5.01364e-23	2.07118e-21
GEMIN2	UID118	shape_2 L1 All	0.939406	5.08557e-23	2.08679e-21
RIF1	UID2498	shape_2 L1 All	0.939376	5.14309e-23	2.09632e-21
RAE1	UID1763	shape_2 L1 All	0.939309	5.27055e-23	2.13405e-21
ZMAT5	UID4258	shape_2 L1 All	0.938802	6.34747e-23	2.55319e-21
INTS14	UID3508	shape_2 L1 All	0.938732	6.51205e-23	2.60227e-21
MMGT1	UID2928	shape_2 L1 All	0.938239	7.78796e-23	3.09192e-21
SLFN5	UID1920	shape_2 L1 All	0.937779	9.19201e-23	3.60256e-21
EIF3D	UID167	shape_2 L1 All	0.937264	1.10494e-22	4.2757e-21
FNTB	UID1422	shape_2 L1 All	0.936037	1.70206e-22	6.504e-21
EIF3E	UID1620	shape_2 L1 All	0.935941	1.76002e-22	6.64246e-21
FAM91A1	UID2523	shape_2 L1 All	0.935945	1.75793e-22	6.64246e-21
EIF3C	UID3541	shape_2 L1 All	0.935733	1.89192e-22	7.09644e-21
RPS12	UID1084	shape_2 L1 All	0.935382	2.13615e-22	7.92943e-21
EIF3K	UID4243	shape_2 L1 All	0.934855	2.56027e-22	9.42982e-21
EIF3H	UID168	shape_2 L1 All	0.934623	2.77162e-22	1.01471e-20
TRMT1L	UID2714	shape_2 L1 All	0.934291	3.10322e-22	1.12935e-20
INO80E	UID2982	shape_2 L1 All	0.933886	3.55842e-22	1.28735e-20
UFL1	UID431	shape_2 L1 All	0.933802	3.66107e-22	1.31669e-20
SNRPE	UID1687	shape_2 L1 All	0.933781	3.68617e-22	1.31797e-20
UBR5	UID449	shape_2 L1 All	0.933347	4.26419e-22	1.48979e-20
DPY30	UID3745	shape_2 L1 All	0.933054	4.70119e-22	1.63313e-20
SNX19	UID3163	shape_2 L1 All	0.932314	6.00611e-22	2.063e-20
EIF3L	UID4449	shape_2 L1 All	0.93177	7.17609e-22	2.43748e-20
GTF3C5	UID4590	shape_2 L1 All	0.931668	7.41971e-22	2.5063e-20
UHRF1BP1	UID2545	shape_2 L1 All	0.931628	7.51693e-22	2.52519e-20
SMARCA5	UID258	shape_2 L1 All	0.931219	8.58403e-22	2.86791e-20
EIF3M	UID2698	shape_2 L1 All	0.930718	1.00866e-21	3.35162e-20
EPHX2	UID1235	shape_2 L1 All	0.930571	1.05737e-21	3.47567e-20
RETREG2	UID2983	shape_2 L1 All	0.929628	1.42735e-21	4.66676e-20
RBM27	UID4217	shape_2 L1 All	0.929553	1.46174e-21	4.75376e-20
ZMIZ1	UID4381	shape_2 L1 All	0.929516	1.47906e-21	4.78464e-20
ACADM	UID830	shape_2 L1 All	0.929212	1.62736e-21	5.23667e-20
ZNF598	UID2772	shape_2 L1 All	0.927667	2.62938e-21	8.32954e-20
NIFK	UID3717	shape_2 L1 All	0.926625	3.61177e-21	1.13243e-19
TSPYL2	UID3813	shape_2 L1 All	0.926266	4.0256e-21	1.25574e-19
ALG5	UID4611	shape_2 L1 All	0.925551	4.98709e-21	1.53221e-19
ZNF768	UID3855	shape_2 L1 All	0.925324	5.33479e-21	1.63085e-19
RPAP2	UID2868	shape_2 L1 All	0.924113	7.62158e-21	2.29548e-19
POLR2A	UID1080	shape_2 L1 All	0.92395	7.99332e-21	2.39564e-19
NKIRAS2	UID4152	shape_2 L1 All	0.923916	8.0744e-21	2.40814e-19
INTS10	UID4093	shape_2 L1 All	0.923418	9.32943e-21	2.75556e-19
SNRPD3	UID1692	shape_2 L1 All	0.922941	1.07056e-20	3.14684e-19
RNGTT	UID305	shape_2 L1 All	0.922768	1.12528e-20	3.27617e-19
RPL10A	UID1720	shape_2 L1 All	0.922713	1.14301e-20	3.31201e-19
SEL1L3	UID2532	shape_2 L1 All	0.921066	1.82322e-20	5.16072e-19
NOP2	UID1373	shape_2 L1 All	0.920183	2.33245e-20	6.57171e-19
ATL2	UID3024	shape_2 L1 All	0.919855	2.55409e-20	7.16316e-19
TOE1	UID3359	shape_2 L1 All	0.919619	2.72562e-20	7.60934e-19
MTF2	UID4550	shape_2 L1 All	0.919529	2.79366e-20	7.76383e-19
GTF3C2	UID3096	shape_2 L1 All	0.91925	3.01612e-20	8.34415e-19
NMNAT1	UID3924	shape_2 L1 All	0.919044	3.19041e-20	8.76514e-19
ZBTB2	UID2940	shape_2 L1 All	0.919037	3.19697e-20	8.76514e-19
HRG	UID637	shape_2 L1 All	0.918612	3.58952e-20	9.75392e-19
NEPRO	UID2580	shape_2 L1 All	0.918505	3.69522e-20	9.99671e-19
PPM1G	UID166	shape_2 L1 All	0.918451	3.74907e-20	1.00977e-18
PALB2	UID2813	shape_2 L1 All	0.918053	4.17563e-20	1.11754e-18
SLA2	UID3867	shape_2 L1 All	0.918044	4.18576e-20	1.11754e-18
C7orf26	UID3433	shape_2 L1 All	0.91794	4.30459e-20	1.14427e-18
RPS18	UID1683	shape_2 L1 All	0.917785	4.48854e-20	1.18801e-18
SF3B3	UID2259	shape_2 L1 All	0.917758	4.5212e-20	1.19149e-18
UPF3A	UID3803	shape_2 L1 All	0.917641	4.66535e-20	1.21897e-18
STX16	UID101	shape_2 L1 All	0.916789	5.85641e-20	1.5108e-18
SKAP1	UID2796	shape_2 L1 All	0.915539	8.13929e-20	2.08216e-18
ERLIN2	UID434	shape_2 L1 All	0.915473	8.28119e-20	2.10963e-18
GTF3C3	UID4591	shape_2 L1 All	0.915359	8.52975e-20	2.16394e-18
SRPRB	UID4587	shape_2 L1 All	0.915296	8.67212e-20	2.19096e-18
RPS5	UID1384	shape_2 L1 All	0.915227	8.82991e-20	2.22165e-18
BRMS1	UID3960	shape_2 L1 All	0.915176	8.94664e-20	2.24179e-18
CSNK2A1	UID1748	shape_2 L1 All	0.914813	9.8322e-20	2.45363e-18
ILVBL	UID9	shape_2 L1 All	0.914015	1.20752e-19	2.98898e-18
EMC1	UID2945	shape_2 L1 All	0.913884	1.24876e-19	3.07859e-18
C7	UID809	shape_2 L1 All	0.912936	1.58993e-19	3.88833e-18
TBL2	UID4567	shape_2 L1 All	0.912259	1.8861e-19	4.55795e-18
HMOX2	UID1179	shape_2 L1 All	0.911813	2.10854e-19	5.07545e-18
GATAD1	UID3105	shape_2 L1 All	0.91147	2.29692e-19	5.50721e-18
EME1	UID3271	shape_2 L1 All	0.911332	2.37692e-19	5.67674e-18
WDR24	UID3491	shape_2 L1 All	0.911131	2.49866e-19	5.94427e-18
RBBP4	UID1925	shape_2 L1 All	0.91105	2.54945e-19	6.04159e-18
TENT4B	UID2997	shape_2 L1 All	0.910995	2.58465e-19	6.10137e-18
RECQL	UID1372	shape_2 L1 All	0.909497	3.73164e-19	8.67501e-18
ADAR	UID1586	shape_2 L1 All	0.909377	3.84216e-19	8.8981e-18
TMEM259	UID2400	shape_2 L1 All	0.908742	4.48011e-19	1.02589e-17
TGS1	UID3483	shape_2 L1 All	0.908227	5.06991e-19	1.15232e-17
SPRYD3	UID2990	shape_2 L1 All	0.908107	5.21763e-19	1.1815e-17
EMC4	UID2437	shape_2 L1 All	0.908001	5.3527e-19	1.20318e-17
SUZ12	UID2208	shape_2 L1 All	0.906684	7.31505e-19	1.63227e-17
CBX8	UID3946	shape_2 L1 All	0.905718	9.17248e-19	2.02522e-17
FIP1L1	UID2634	shape_2 L1 All	0.905716	9.17544e-19	2.02522e-17
PGRMC1	UID52	shape_2 L1 All	0.905651	9.31501e-19	2.04863e-17
RPP30	UID1757	shape_2 L1 All	0.905265	1.01888e-18	2.23276e-17
CTSW	UID1598	shape_2 L1 All	0.904824	1.12831e-18	2.45497e-17
REEP5	UID1816	shape_2 L1 All	0.903995	1.36479e-18	2.94852e-17
EIF4A3	UID1292	shape_2 L1 All	0.903804	1.42579e-18	3.06946e-17
DDX24	UID3762	shape_2 L1 All	0.903787	1.43136e-18	3.07065e-17
